# Identification and characterisation of *Planococcus citri cis*- and *trans*-isoprenyl diphosphate synthase genes, supported by short- and long-read transcriptome data

**DOI:** 10.1101/2023.06.09.544309

**Authors:** Mojca Juteršek, Iryna M. Gerasymenko, Marko Petek, Elisabeth Haumann, Sandra Vacas, Kalyani Kallam, Silvia Gianoglio, Vicente Navarro-Llopis, Ismael Navarro Fuertes, Nicola Patron, Diego Orzáez, Kristina Gruden, Heribert Warzecha, Špela Baebler

**Author notes:** These authors contributed equally to the work (Mojca Juteršek, Iryna M. Gerasymenko). Coresspondence to.

## Abstract

Many insect species rely on diverse terpenoids for their development and interorganismal interactions. However, little is known about terpenoid biosynthesis in insects. The monoterpenoid sex pheromones of mealybugs and scale insects (Coccoidea) are particularly enigmatic, with several species producing unique structures presumed to result from the irregular coupling activity of unidentified isopentenyl diphosphate synthases (IDSs). Enzymes capable of similar transformations have previously only been described from a few plant, bacterial and archaeal species. To investigate if insect irregular monoterpenes can be biosynthesised by similar enzymes, we performed a comprehensive search for IDS coding sequences in the genome of *Planococcus citri*, a widespread agricultural pest. We complemented the available *P. citri* genome data with newly generated short- and long-read transcriptome data. The identified candidate genes had homology to both short- and long-chain IDSs and some appeared to be paralogous, indicating gene duplications and consequent IDS gene family expansion in *P. citri*. We tested the activity of eleven candidate gene products, confirming *in vitro* regular activity for five enzymes, one of which (*trans*IDS5) also produced the irregular prenyl diphosphates, maconelliyl and lavandulyl diphosphate. Targeted mutagenesis of selected aspartates and a lysine in the active site of *trans*IDS5 uncovered their importance for chain-length preference and irregular coupling. This work provides an important foundation for deciphering terpenoid biosynthesis in mealybugs, as well as a potential source of enzymes for the biotechnological production of sustainable insect pest management products.
