## Supplemental Table S4 for "Identification and characterisation of *Planococcus citri cis*- and *trans*-isoprenyl diphosphate synthase genes, supported by short- and long-read transcriptome data"

### Sheet: Legend
Table S4: Selected IDS sequences. List of putative IDS Pcitri.v1 gene models (a) or transcripts (b) and final IDS sequences (c) after collapsing. Tables in (a) and (b) include the InterPro (IPR) Annotation with the IPR family ID and name, candidate ID, start and end positions of the identified domain and E-value of the IPR Annotation. Table (b) also includes information on whether the sequence or…

### Sheet: (a) Genome sequences
IPR Annotation	Candidate ID	Start	End	Evalue
IPR001441 Decaprenyl diphosphate synthase-like	g1599.t1	42	260	5.1e-69
	g40262.t1	26	246	1.2e-47
	g20738.t1	37	223	2.2e-19
IPR036424 Decaprenyl diphosphate synthase-like superfamily	g23740.t1	72	261	3.4e-16
IPR000092 Polyprenyl synthetase	g32607.t1	109	376	1.2e-85
	g21383.t1	1	215	6.2e-69
	g1822.t1	131	378	4.2e-69
	g21682.t1	16	255	2.9e-62
	g9107.t1	92	351	2.4e-37
	g34061.t1	91	350	1.5e-36
	g7366.t1	430	689	9.4e-36
	g2704.t1	38	296	1.3e-32
	g14484.t1	1	92	6.5e-32
	g26044.t1	1	206	1.2e-26
	g18384.t1	3	112	4.4e-26
	g7366.t1	99	307	2e-23
	g23180.t1	120	319	1.2e-11
	g14822.t1	3	68	2.8e-10
	g34429.t1	8	118	1.4e-08
	g14825.t1	7	109	1.1e-05
IPR019400 Peptidase C65, otubain	g35512.t1	39	267	2.1e-78
IPR001370 BIR repeat	g24024.t1	35	99	2.4e-14
		125	191	5.7e-18
		241	305	3.2e-16
		331	395	1.4e-14
/	g4554.t1	/	/	/
/	g35890.t1	/	/	/

### Sheet: (b) Transcriptome sequences
IPR Annotation	Candidate ID	Start	End	Evalue	TranscriptSource
IPR001441 Decaprenyl diphosphate synthase-like	tr2_NODE_74390_length_1158_cov_3.443643_g28909_i0.p1	32	241	9.7e-78	short-read assembly
	tr1_NODE_8_length_47847_cov_105.734291_g6_i1.p22	23	243	1.3e-69	short-read assembly
	tr2_NODE_2_length_104477_cov_162.082602_g1_i0.p44	23	243	1.3e-69	short-read assembly
	PB.909.1|PCITRI_00031:358420-365205(+)|UnnamedSample_HQ_transcript/76487.p1	42	260	1.3e-68	long reads
	PB.909.4|PCITRI_00031:358545-365424(+)|UnnamedSample_HQ_transcript/69277.p1	42	260	1.3e-68	long reads
	tr2_NODE_39580_length_2444_cov_1361.113987_g7416_i1.p1	1	218	3.7e-68	short-read assembly
	tr2_NODE_93888_length_777_cov_1.923077_g44111_i0.p1	1	207	5.7e-66	short-read assembly
	tr2_NODE_27626_length_3206_cov_993.209376_g7416_i0.p1	1	189	1.8e-59	short-read assembly
	tr2_NODE_21685_length_3748_cov_301.508786_g3637_i3.p1	28	241	1.8e-47	short-read assembly
	tr2_NODE_82374_length_973_cov_37.238095_g34652_i0.p1	46	266	1.2e-46	short-read assembly
	tr1_NODE_13198_length_2860_cov_286.710441_g6871_i2.p1	2	127	2.2e-30	short-read assembly
	tr1_NODE_13198_length_2860_cov_286.710441_g6871_i2.p3	42	110	3e-28	short-read assembly
	tr1_NODE_13198_length_2860_cov_286.710441_g6871_i2.p2	28	124	4.8e-16	short-read assembly
	tr1_NODE_55202_length_744_cov_2.178838_g35063_i1.p1	3	102	2.3e-15	short-read assembly
	tr2_NODE_49021_length_2004_cov_38.974425_g15107_i0.p1	37	190	6.4e-14	short-read assembly
	tr1_NODE_77548_length_486_cov_2.331719_g56073_i1.p1	28	126	2.8e-12	short-read assembly
	tr2_NODE_82070_length_980_cov_3.041890_g34422_i0.p1	55	248	5e-07	short-read assembly
IPR036424 Decaprenyl diphosphate synthase-like superfamily	tr2_NODE_53437_length_1823_cov_4.516911_g17078_i0_7.p2	64	251	1.96e-09	short-read assembly
	tr2_NODE_55801_length_1730_cov_3627.367043_g5910_i4.p1	72	114	1.14e-05	short-read assembly
	tr2_NODE_75660_length_1126_cov_1250.876509_g5910_i6.p1	72	114	1.14e-05	short-read assembly
	tr2_NODE_24990_length_3425_cov_1019.779028_g5910_i2.p1	72	261	3.4e-16	short-read assembly
IPR000092 Polyprenyl synthetase	tr2_NODE_77397_length_1083_cov_4.387814_g30978_i0.p1	33	296	2.4e-95	short-read assembly
	tr1_NODE_24883_length_1878_cov_601.988920_g13226_i1.p1	19	285	1.4e-89	short-read assembly
	UnnamedSample_HQ_transcript/73304.p1	106	372	2.9e-89	long reads
	UnnamedSample_HQ_transcript/56051.p1	106	372	2.9e-89	long reads
	UnnamedSample_HQ_transcript/62973.p1	106	372	2.9e-89	long reads
	UnnamedSample_HQ_transcript/78482.p1	106	372	2.9e-89	long reads
	tr2_NODE_76291_length_1111_cov_1.501883_g30183_i0.p1	33	296	7.9e-89	short-read assembly
	UnnamedSample_HQ_transcript/70931.p1	106	370	4.9e-88	long reads
	tr2_NODE_53971_length_1803_cov_12.145952_g17352_i0.p1	113	378	5.3e-88	short-read assembly
	UnnamedSample_HQ_transcript/74943.p1	109	376	5.9e-81	long reads
	tr2_NODE_56196_length_1717_cov_115.988010_g7443_i7.p1	109	376	5.9e-81	short-read assembly
	tr2_NODE_57910_length_1655_cov_7.603985_g19285_i0.p1	111	356	2.8e-69	short-read assembly
	PB.1046.3|PCITRI_00036:326538-389431(+)|UnnamedSample_HQ_transcript/79657.p1	132	379	2.9e-69	long reads
	PB.1046.4|PCITRI_00036:326540-390652(+)|UnnamedSample_HQ_transcript/29102.p1	132	379	2.9e-69	long reads
	PB.1046.5|PCITRI_00036:326540-390507(+)|UnnamedSample_HQ_transcript/34600.p1	132	379	2.9e-69	long reads
	tr1_NODE_12386_length_2960_cov_269.651195_g6451_i1.p1	132	379	2.9e-69	short-read assembly
	tr2_NODE_29987_length_3028_cov_1125.640148_g7139_i1.p1	132	379	2.9e-69	short-read assembly
	PB.1785.3|PCITRI_00077:5687-7875(+)|UnnamedSample_HQ_transcript/75477.p1	22	262	2.2e-64	long reads
	tr1_NODE_22763_length_2022_cov_305.342740_g11979_i4.p1	22	262	2.2e-64	short-read assembly
	PB.1785.4|PCITRI_00077:5747-7230(+)|UnnamedSample_HQ_transcript/108371.p1	22	249	5.7e-63	long reads
	tr2_NODE_75662_length_1126_cov_1057.051996_g4081_i9.p1	106	295	3e-55	short-read assembly
	PB.1046.8|PCITRI_00036:326543-389373(+)|UnnamedSample_HQ_transcript/104777.p1	52	218	3.4e-40	long reads
	tr1_NODE_31872_length_1488_cov_5.958304_g17401_i1.p1	137	396	2.9e-38	short-read assembly
	tr2_NODE_124186_length_489_cov_1.604545_g72556_i0.p1	13	163	1.4e-36	short-read assembly
	PB.11491.2|PCITRI_02357:34138-46334(-)|UnnamedSample_HQ_transcript/84616.p1	92	351	1.3e-35	long reads
	tr1_NODE_33846_length_1396_cov_16.739985_g18667_i1.p1	92	351	1.3e-35	short-read assembly
	tr2_NODE_59745_length_1594_cov_74.156634_g4985_i4.p1	91	350	1.3e-35	short-read assembly
	tr1_NODE_24051_length_1932_cov_238.921463_g11979_i5.p1	4	155	2.9e-35	short-read assembly
	tr2_NODE_21419_length_3776_cov_55.578213_g5539_i0.p1	91	350	3.2e-35	short-read assembly
	PB.1046.1|PCITRI_00036:326517-387733(+)|UnnamedSample_HQ_transcript/113525.p1	132	271	4.3e-35	long reads
	tr2_NODE_24401_length_3480_cov_57.178082_g6423_i0.p1	89	347	3.2e-30	short-read assembly
	PB.9532.1|PCITRI_01371:43555-46032(+)|UnnamedSample_HQ_transcript/78104.p1	99	357	3.5e-30	long reads
	tr2_NODE_1282_length_11177_cov_341.359004_g286_i2.p3	56	311	2.8e-26	short-read assembly
	tr1_NODE_51464_length_817_cov_286.708333_g11979_i7.p1	22	124	2.7e-25	short-read assembly
	tr2_NODE_20242_length_3904_cov_175.626978_g4985_i1.p1	2	206	3.7e-25	short-read assembly
	tr2_NODE_21707_length_3746_cov_182.560454_g4985_i2.p1	2	206	3.7e-25	short-read assembly
	tr2_NODE_27711_length_3199_cov_724.448254_g7443_i0.p2	1	74	1.3e-23	short-read assembly
	tr1_NODE_14610_length_2702_cov_2372.002663_g2496_i6.p1	57	315	4.2e-23	short-read assembly
	tr1_NODE_8838_length_3517_cov_1814.839431_g2496_i5.p1	57	315	4.2e-23	short-read assembly
	UnnamedSample_HQ_transcript/90248.p1	57	315	4.2e-23	long reads
	UnnamedSample_HQ_transcript/94712.p1	57	315	4.2e-23	long reads
	tr2_NODE_33620_length_2793_cov_3130.163265_g11_i4389.p1	57	315	4.2e-23	short-read assembly
	UnnamedSample_HQ_transcript/94920.p1	65	323	4.5e-23	long reads
	UnnamedSample_HQ_transcript/107298.p1	66	318	9.4e-23	long reads
	PB.1785.1|PCITRI_00077:5672-8337(+)|UnnamedSample_HQ_transcript/46940.p1	4	102	7.8e-22	long reads
	tr1_NODE_128094_length_298_cov_1.671111_g106492_i0.p1	2	91	9.7e-22	short-read assembly
	tr2_NODE_54604_length_1779_cov_17.413873_g13125_i2.p1	91	300	1.2e-21	short-read assembly
	tr2_NODE_42723_length_2290_cov_3.184293_g286_i24.p1	9	229	2.4e-21	short-read assembly
	tr2_NODE_44742_length_2194_cov_22.015385_g13125_i1.p1	27	195	1.7e-20	short-read assembly
	PB.12781.1|PCITRI_04220:3417-17592(+)|UnnamedSample_HQ_transcript/103942.p1	1	243	1e-19	long reads
	PB.11491.1|PCITRI_02357:34138-46322(-)|UnnamedSample_HQ_transcript/84611.p1	92	282	1.4e-18	long reads
	tr2_NODE_44129_length_2221_cov_13.720994_g13125_i0.p1	27	177	9.6e-17	short-read assembly
	PB.12725.1|PCITRI_04051:4001-5054(+)|UnnamedSample_HQ_transcript/107440.p1	1	61	1.7e-16	long reads
	tr2_NODE_60880_length_1555_cov_13.808765_g13125_i3.p1	27	153	2.7e-14	short-read assembly
	tr1_NODE_57825_length_698_cov_2.956800_g37361_i1.p1	56	132	3.5e-14	short-read assembly
	tr2_NODE_75355_length_1133_cov_814.973247_g11771_i1.p1	2	69	4.4e-14	short-read assembly
	tr1_NODE_34787_length_1353_cov_3.570312_g19267_i1.p1	90	210	2.4e-13	short-read assembly
	tr2_NODE_63825_length_1461_cov_42.835694_g6423_i2.p1	10	91	1.5e-12	short-read assembly
	tr1_NODE_1076_length_7587_cov_254.461006_g456_i6.p4	1	75	3.1e-12	short-read assembly
	tr1_NODE_24619_length_1896_cov_4.010971_g13071_i1.p1	2	67	1.6e-11	short-read assembly
	PB.2440.2|PCITRI_00123:280886-283789(-)|UnnamedSample_HQ_transcript/47898.p1	122	318	1.5e-10	long reads
	tr1_NODE_18539_length_2342_cov_392.658881_g9705_i3.p1	122	318	1.5e-10	short-read assembly
	tr2_NODE_26339_length_3308_cov_935.020252_g3606_i9.p1	122	318	1.5e-10	short-read assembly
	tr2_NODE_20170_length_3914_cov_690.433376_g3606_i3.p2	56	225	3.4e-10	short-read assembly
	tr2_NODE_21513_length_3765_cov_775.352530_g3606_i4.p1	56	226	9.5e-10	short-read assembly
	tr2_NODE_44129_length_2221_cov_13.720994_g13125_i0.p2	17	65	7.1e-08	short-read assembly
	tr2_NODE_19420_length_3997_cov_172.261145_g4985_i0.p1	2	67	9.5e-08	short-read assembly
	tr2_NODE_76745_length_1099_cov_69.906667_g4985_i5.p2	2	67	1.1e-07	short-read assembly
	tr1_NODE_45421_length_968_cov_8.870391_g26919_i1.p1	17	65	1.5e-07	short-read assembly
	tr1_NODE_24051_length_1932_cov_238.921463_g11979_i5.p2	64	116	1.6e-05	short-read assembly
	tr2_NODE_40580_length_2393_cov_739.096416_g11771_i0.p1	6	46	6.6e-05	short-read assembly

### Sheet: (c) Selected IDS sequences
Candidate info				Source			Average normalised read count (logCPM)				Candidate testing
CandidateID	Consensus Sequence	Sequence Length	Putative origin	SourceIDs	logFC	pAdj	SVF	SMF	EF	EM	Amplified/Synthesized	Amplified/Synthesized sequences
transIDS1	MEAVPAKKRKTQSTSPQPANHNAPRFVNYNTTEERLKSFEKWPIPEIKTPIELAQVGFFYSGHEDLVQCFSCGGGLSNWKIGVDAAFEHVKYYPTCRYINEKEGEHFADEVRNTVKNEYKMEESRLSSFDDFWPQSATKTPQQLARAGFFNTGDIDDEVQCFECGITIMNWKADDDVWFKHTRQNPKCEFVFKVKGSKFTDKANRVESSMEQPYRTQELMKQQTRDLSDPYHENYKTVEQRMESFKNWPIPEIKKPEELTEVGFFYSGKRARVVCFHCNGALSDWASTDVASEEHAKWYPLCAFIRQVKGESFVEAIKKKLSDVYSTKEAREKSYRTWPSSANKEPEELYEAGFFYTKSEDAVQCFDCGFWYINWQICDDPWFLHAKLNPSCKFLLQMR…	562	P. citri	g24024.t1	-0.208701	0.438926	3.13704	3.22827	/	/	/	/
transIDS2	MMACLGSGRACIRGFEKFCLLTQNTQIKKKSASYLQFKQIGIHPLARTFVQNCQNQCTYLTAECTATACPSLCRRITTSSHTTDQTSGSSIRHYSTELPDYQTVDPYTLLEDDLKYIFRDIRQELRYNTNQDELHTIATYYFDGQGKAVRPMVAILMARAINYHLNKDSLSEAQRQVAMVSEMIHSASLIHDDVIDQSELRRGKPSVNVLFNHKKVAMAGDFVLAVASMMIARLKDNDVTLTLSQVITDLVQGEFMQLGAKETENERFAHYLTKTYRKTASLIANGLKAEAMLAGADPKLSEVAFEYGRNVGIAFQLVDDLLDFVSSTDAMGKPTAADLKLGLATAPVLFACEKFPELNPMIMRRFQEPGDVEKAFELVHKSQGLEQTRFLAKKHCMEA…	427	P. citri	g1822.t1	0.181551	0.406643	3.25054	3.22246	/	/	amplified	MACLGSGRACIRGFEKFCLLTQNTQIKKKSASYLQFKQIGIHPLARTFVQNCQNQCTYLTAECTATACPSLCRRITTSSHTTDQTSGSSIRHYSTELPDYQTVDPYTLLEDDLKYIFRDIRQELRYNTNQDELHTIATYYFDGQGKAVRPMVAILMARAINYHLNKDSLSEAQRQVAMVSEMIHSASLIHDDVIDQSELRRGKPSVNVLFNHKKVAMAGDFVLAVASMMIARLKDNDVTLTLSQVITDLVQGEFMQLGAKETENERFAHYLTKTYRKTASLIANGLKAEAMLAGADPKLSEVAFEYGRNVGIAFQLVDDLLDFVSSTDAMGKPTAADLKLGLATAPVLFACEKFPELNPMIMRRFQEPGDVEKAFELVHKSQGLEQTRFLAKKHCMEAV…
				tr1_NODE_12386_length_2960_cov_269.651195_g6451_i1.p1	0.19364	0.418818	4.19682	4.00741	/	/
				tr2_NODE_29987_length_3028_cov_1125.640148_g7139_i1.p1	0.0614228	0.817731	1.33231	1.17863	-0.441902	-0.555386
				PB.1046.1|PCITRI_00036:326517-387733(+)|UnnamedSample_HQ_transcript/113525.p1	0.149452	0.511699	2.11059	2.01429	2.20808	4.65491
				PB.1046.3|PCITRI_00036:326538-389431(+)|UnnamedSample_HQ_transcript/79657.p1	0.178072	0.378903	3.29664	3.08329	3.22783	5.65335
				PB.1046.4|PCITRI_00036:326540-390652(+)|UnnamedSample_HQ_transcript/29102.p1	0.205448	0.384599	3.76981	3.41336	3.45105	5.89979
				PB.1046.8|PCITRI_00036:326543-389373(+)|UnnamedSample_HQ_transcript/104777.p1	0.294687	0.189089	2.37482	2.04646	2.32737	4.75926
				PB.1046.5|PCITRI_00036:326540-390507(+)|UnnamedSample_HQ_transcript/34600.p1	0.204598	0.374865	3.74097	3.39864	3.45112	5.89992
				g18384.t1	/	/	/	/	/	/
transIDS3	MRPLFNYMLLKNSSFGLPICSNLLMNYKRTASFAILPFQSKTKLSSNSIDTLKWNSANIYTRTAPIAPVASTGTEVAKDESKEFMDVFPDIVRDLTSAGRHPDIPDANNWYAKVLEYTVPGGKKNRGLTVVTAYRVFCPPAELTPANIRLAHVLGWCVEMLQAFLLILDDIIDGAEMRRGYPCWYQLHENKNIAINDGVLVENGIYVILKKYFRDKPYYLDILEACQDAIFKTSMGQLSEILMCRTFQETRKFDTFTIDRYNTITKYKTSYYSFHLPVALSMYMAGINDPEVHRQVKYILLEMGHYYQIQDDYLDCFGDADEIGKLGFNDIKEGKCSWPIVVALQRATAQQKQTLEKCYQSADPENMQTVKKIHQEIGLPSIFATYEEQVHKSIVDHIQ…	422	P. citri	tr2_NODE_56196_length_1717_cov_115.988010_g7443_i7.p1	1.08259	0.039868	-0.0202386	-1.31144	-0.41266	-0.987157	synthesized	MRPLFNYMLLKNSSFGLPICSNLLMNYKRTASFAILPFQSKTKLSSNSIDTLKWNSANIYTRTAPIAPVASTGTEVAKDESKEFMDVFPDIVRDLTSAGRHPDIPDANNWYAKVLEYTVPGGKKNRGLTVVTAYRVFCPPAELTPANIRLAHVLGWCVEMLQAFLLILDDIIDGAEMRRGYPCWYQLHENKNIAINDGVLVENGIYVILKKYFRDKPYYLDILEACQDAIFKTSMGQLSEILMCRTFQETRKFDTFTIDRYNTITKYKTSYYSFHLPVALSMYMAGINDPEVHRQVKYILLEMGHYYQIQDDYLDCFGDADEIGKLGFNDIKEGKCSWPIVVALQRATAQQKQTLEKCYQSADPENMQTVKKIHQEIGLPSIFATYEEQVHKSIVDHIQ…
				tr2_NODE_27711_length_3199_cov_724.448254_g7443_i0.p2	1.06733	0.0185837	3.03975	2.04222	3.19303	2.7639
				g32607.t1	1.44122	0.0168147	2.22207	1.8451
				UnnamedSample_HQ_transcript/74943.p1	1.19591	0.0303132	0.13684	-1.27792	-0.265015	-0.516364
transIDS4	MMNSFRSSCILGKRLNRAASLSKNEYVKCKFALSVCVKRDYRTNNVSEKLSSTQKPDWNRAVSEAEKIVGYPTSFLSLRWLLSDEIANVALHLRKLVGSNHPLLKTAKSLLYSGRNNMQAWGLIVLLISKAAGHLNVDEMEEDKSAGVLHSQRALAEVTEMIRTSHLVHKGLVNIYPGLYPEPVILSDMMFGNKIALLGGDYLLGNCCAELAALRNQNLIEIMSGAIRDLTEGEFIGPRDLQNNPLPSRFPALSSPLSPLHLSQSSAIKDWRHRNILSAASLLGNSCKGTLILAGQNSELQKHAYEFGKHLALASQACLDLEPFTTGSRYSPGEIFNLTSAPVMLHLEHVPALYEEIEKGRESVQNVDYGKIHEQVSRGPGLILTKQLQKEHSQRAMEV…	422	P. citri	tr1_NODE_18539_length_2342_cov_392.658881_g9705_i3.p1	0.33016	0.242455	4.27506	3.94531	/	/	amplified	MNSFRSSCILGKRLNRAASLSKNEYVKCKFALSVCVKRDYRTNNVSEKLSSTQKPDWNRAVSEAEKIVGYPTSFLSLRWLLSDEIANVALHLRKLVGSNHPLLKTAKSLLYSGRNNMQAWGLIVLLISKAAGHLNVDEMEEDKSAGVLHSQRALAEVTEMIRTSHLVHKGLVNIYPGLYPEPVILSDMMFGNKIALLGGDYLLGNCCAELAALRNQNLIEIMSGAIRDLTEGEFIGPRDLQNNPLPSRFPALSSPLSPLHLSQSSAIKDWRHRNILSAASLLGNSCKGTLILAGQNSELQKHAYEFGKHLALASQACLDLEPFTTGSRYSPGEIFNLTSAPVMLHLEHVPALYEEIEKGRESVQNVDYGKIHEQVSRGPGLILTKQLQKEHSQRAMEVL…
				tr2_NODE_26339_length_3308_cov_935.020252_g3606_i9.p1	0.249681	0.31075	3.78244	3.41947	3.54864	4.5982
				g23180.t1	0.500955	0.111839	3.32552	3.19333	/	/
				PB.2440.2|PCITRI_00123:280886-283789(-)|UnnamedSample_HQ_transcript/47898.p1	0.408706	0.106913	3.91833	3.41337	3.71915	5.00134		MQAWGLIVLLISKAAGHLNVDEMEEDKSAGVLHRYDFHDALKLVNFLYLTVIVCVSYYSQRALAEVTEMIRTSHLVHKGLVNIYPGLYPEPVILSDMMFGNKIALLGGDYLLGNCCAELAALRNQNLIEIMSGAIRDLTEGEFIGPRDLQNNPLPSRFPALSSPLSPLHLSQSSAIKDWRHRNILSAASLLGNSCKGTLILAGQNSELQKHAYEFGKHLALASQACLDLEPFTTGSRYSPGEIFNLTSAPVMLHLEHVPALYEEIEKGRESVQNVDYGKIHEQVSRGPGLILTKQLQKEHSQRAMEVLEVFQESDARTALSNIIVAMGEI
				tr2_NODE_21513_length_3765_cov_775.352530_g3606_i4.p1	0.237832	0.344033	3.65211	3.27524	3.36962	4.39689
				tr2_NODE_20170_length_3914_cov_690.433376_g3606_i3.p2	0.199331	0.42466	3.35484	3.02886	3.1024	4.13247
transIDS5	MRPLFNYILQRNPSFGLPICSNSLMSYKRTASLAILPFQSETKLLTNPISTLKWYSTNIYTPIAPVALTGTAVAKDESREFMAVFPDIVRDLTDAGRHLDIPDVTKWYAKVLQYNVPGGKKNRGLALVTAYRVFCPPAELTPENIRLAHVLGWCIEMLQAFLLILDDIMDGAETRRGRPCWYRVDETNNIAINDGVLVENGVFVILKKYFRDKPYYLHVLEAFHDTILKTSMGQSLDMLTCHTFQKTRKLDKFTMDRYKAIVKYKTAYYSFHLPVALSMYMAGINDPEVHRQVKYILLEMGHYFQIQDDYLDCFGDADEIGKIGTDIQDGKCSWLIVVALQRATAQQKQTLEKCYGSADPQKVETVKKIYQDIGIPSIFAAYEEDAYKLIVDQIQQLSR…	418	P. citri	g14484.t1	0.0878748	0.652392	2.38066	2.39489	/	/	amplified	MRPLFNYILQRNPSFGLPICSNSLMSYKRTASLAILPFQSETKLLTNPISTLKWYSTNIYTPIAPVALTGTAVAKDESREFMAVFPDIVRDLTDAGRHLDIPDVTKWYAKVLQYNVPGGKKNRGLALVTAYRVFCPPAELTPENIRLAHVLGWCIEMLQAFLLILDDIMDGAETRRGRPCWYRVDETNNIAINDGVLVENGVFVILKKYFRDKPYYLHVLEAFHDTILKTSMGQSLDMLTCHTFQKTRKLDKFTMDRYKAIVKYKTAYYSFHLPVALSMYMAGINDPEVHRQVKYILLEMGHYFQIQDDYLDCFGDADEIGKIGTDIQDGKCSWLIVVALQRATAQQKQTLEKCYGSADPQKVETVKKIYQDIGIPSIFAAYEEDAYKLIVDQIQQLSR…
				PB.12725.1|PCITRI_04051:4001-5054(+)|UnnamedSample_HQ_transcript/107440.p1	0.542027	0.0784976	1.75455	1.3811	2.05307	2.22566
				g21383.t1	-0.00125348	0.992571	2.61595	2.65753	/	/
				UnnamedSample_HQ_transcript/70931.p1	0.3198	0.193952	2.75842	2.75747	3.37011	3.12086
				UnnamedSample_HQ_transcript/62973.p1	0.254027	0.186562	3.12453	3.06992	3.52204	3.28769
				UnnamedSample_HQ_transcript/56051.p1	0.311338	0.121587	3.2838	3.16988	3.68281	3.59345
				UnnamedSample_HQ_transcript/73304.p1	0.289058	0.181845	2.98907	2.95648	3.49565	3.24722
				UnnamedSample_HQ_transcript/78482.p1	0.293939	0.201429	2.87349	2.87007	3.44272	3.20365
				tr1_NODE_24883_length_1878_cov_601.988920_g13226_i1.p1	0.133515	0.267281	4.64423	4.51089	/	/
				tr2_NODE_75662_length_1126_cov_1057.051996_g4081_i9.p1	-0.0200571	0.941693	2.08631	2.33337	2.52683	2.06068
transIDS6	MTTGMRCAVNLGRVLKARGLLEQTRLASLTVAGGSGFLDSRCFFGTSTSNKHSVYSMAQTSGVVTMRDESREMMAVWPDVVRDLTEAGRHLDVPDATKWLAKVLQYNVPSGKKNRGLSLVYAYKKLAALDQLTDDNIRLARILGWSVEILQAFFLVLDDIMDHSESRRGQPCWYRQNGIGLAAINDGILLEQASYQILRTHFRDKPCYLDLIETLQQYTLKTTLGQTLDLLATNFGNKPNLNLFTMDRYNSIVKYKTAYYSFVLPVQLAMYFAGIKDPEMHRQAKTILLEMGHFFQVQDDYLDCFGDPQVTGKQGTDIQEGKCSWLVVVALQRASPEQRRVLEECYGIDDLEKVAKVKRLYTDLGLQMTYSIYEEENYNLMNTHIQQISRGLPHDMFFK…	410	unknown Hymenoptera species	tr2_NODE_53971_length_1803_cov_12.145952_g17352_i0.p1	/	/	/	/	/	/	/	/
transIDS7	MACLGSSRQLYAFTNKSCCLKRYVTDVKLFKSSRNLQFQRHIKCFNEIGQDIWVKHKVLRSIIRTESSTSMQYPGYTDDSKVDPYVLIEDDLKDVYEDINKELITGSASDELRMIATYYFGGQGKALRPMVAVLVARALNYHRKRNDLLVSQRQVAMISEMIHSASLVHDDVIDQSDFRRGKPSINALWSQKKVTMAGDYILAVASMMIARLKNDEVTSILSQVVTDLVQGEFMQLGSKETENERFAHYLTKTFRKTASLIANSSKAVAILGGADEHLAEVAFQYGKNIGLAFQLVDDLLDFVSSSDAMGKPTAADLKLGLATAPVLFACERFPELDPMIMRRFQEPGDVEKAFDLVHKSQGLEQTRFLAKKHCNEANRLAQTFIESPYQKSLSIVSDL…	406	unknown Hymenoptera species	tr2_NODE_57910_length_1655_cov_7.603985_g19285_i0.p1	/	/	/	/	/	/	/	/
				tr1_NODE_128094_length_298_cov_1.671111_g106492_i0.p1	/	/	/	/	/	/
transIDS8	MATLIRFLNLKNNIKKFGEVSIIQTKNLHINVVPLTTNSSVAEKIFNEQLKNIHKCEDDESKFNVAHNIIKKVLSDKRICLGSSIVSDRNEEIIEYNLTGGKYKRMKLFLNVCQNFTPKSKLTDEFILRSWILGYLPLMLTSSLIIIDDILDKSETRRMKPTWCRKTGVEEASGHALMMSSAMQIILRTFFLNEPYYMPCLEVFNESFWAGENVFALECKAVDVLGKNKKYCTWETYDVLCAGLMASNAFKMPILAAMNMAGVKYDHVAEDLEKIFSAFGIISLVQNDYNDIFDKTSGKVLYEDIKYGKMSWFVLTALEHCNSDQKEILHDCYGKNDPDRIKAVVEVYQQLDLKGKYFKYMETMSRDISNFINKIEDVSMRKPLSDMLYQAENWYSDIY…	401	P. citri	tr1_NODE_24619_length_1896_cov_4.010971_g13071_i1.p1	/	/	/	/	/	/	/	/
				g34061.t1	/	/	/	/	/	/
				tr2_NODE_21419_length_3776_cov_55.578213_g5539_i0.p1	-1.26258	0.197382	-2.95807	-2.80881	-4.84477	3.35087
transIDS9	MATLIRSLNLKYHFGKFGNVSIIQLKNLHINVIPLTTNSSIAGRIFNEQLKNIRKCEDDESKFRVAHNIVKKVLSDKNICFGSSIICDKNEEIIEHNVTGGKYSRMKLFLNACQNFTPKSKLTDEFILRSWILGYLPLMLTSSLLILDDIFDKSETRRMKPAWYKKVGVEEASLHALMMSTGVQMILKTFFINEPYFLSCLDIFTEAYWAVENVATLECNRIDMLGKNKEYFTWETYDIIRVALNASNAFKLPILPAMNMAGIKYDHVAEDLEKLFAAFGKYSIIQNDYNDVFDETSGKVLYEDIKNGKLSWFILTALEHCNYAQKEILHDCYGKKDPECIEAIVEIYHQLDLKGKYLEYIETMSRGILHFINQIDDVSFRKPLSDMFYIAENWYSHV	398	P. citri	g7366.t1	/	/	/	/	/	/	/	/
				tr2_NODE_60880_length_1555_cov_13.808765_g13125_i3.p1	2.97145	0.228542	-4.94624	-7.05271	-2.76974	-7.06558
				tr2_NODE_44742_length_2194_cov_22.015385_g13125_i1.p1	3.9188	0.0471257	-2.90358	-6.26023	-1.48453	-3.38237
				tr2_NODE_44129_length_2221_cov_13.720994_g13125_i0.p1	2.36718	0.13921	-3.74499	-5.35217	-2.26109	-5.46934
				tr1_NODE_31872_length_1488_cov_5.958304_g17401_i1.p1	/	/	/	/	/	/
				tr2_NODE_54604_length_1779_cov_17.413873_g13125_i2.p1	3.9051	0.0316346	-3.37391	-6.75378	-2.04474	-3.97716
				tr1_NODE_45421_length_968_cov_8.870391_g26919_i1.p1	/	/	/	/	/	/
				tr2_NODE_44129_length_2221_cov_13.720994_g13125_i0.p2	2.36718	0.13921	-3.74499	-5.35217	-2.26109	-5.46934
transIDS10	MAVFTNFLSFKKIFKLEKIFINHSKSLYTNTAPLIITSSRAERIFEDHLEKMCECNDDASKFKFGYNVVKEIFCDKEICINSLISERNRELIEYNLDGGRYKRVKVFLNTYENLVPKTKFLERPRLQAYVMACLNQLLLTSLMMIDDAIDDSKMRRNKPTWHNKVGRLICNDPFLLGTGVYTVMRNLFEKEPFYLPCLNVFYEIFWWGGCSVWLDYCSLDVLGRNAKFCNWDVHRTINTTEIGSTSFQAPLFSALHMAEYNFDSIRNELIEICALLGFIVKDQNDYCDRYSKTQGKTPDEDIRLGKLTWFILTALEQSDAEQKKILQECYGKDNPECMNAVINVYDQLHLEEKFFQHEEQLINYIVKRVEKISDEKMRRVLLDCLHTAENWYKD	394	P. citri	PB.9532.1|PCITRI_01371:43555-46032(+)|UnnamedSample_HQ_transcript/78104.p1	1.22487	0.00846277	-0.68586	-1.71523	-0.353656	-2.12873	synthesized	MCECNDDASKFKFGYNVVKEIFCDKEICINSLISERNRELIEYNLDGGRYKRVKVFLNTYENLVPKTKFLERPRLQAYVMACLNQLLLTSLMMIDDAIDDSKMRRNKPTWHNKVGRLICNDPFLLGTGVYTVMRNLFEKEPFYLPCLNVFYEIFWWGGCSVWLDYCSLDVLGRNAKFCNWDVHRTINTTEIGSTSFQAPLFSALHMAEYNFDSIRNELIEICALLGFIVKDQNDYCDRYSKTQGKTPDEDIRLGKLTWFILTALEQSDAEQKKILQECYGKDNPECMNAVINVYDQLHLEEKFFQHEEQLINYIVKRVEKISDEKMRRVLLDCLHTAENWYKD
				tr2_NODE_24401_length_3480_cov_57.178082_g6423_i0.p1	0.547107	0.172825	-0.18467	-0.314495	0.567583	-2.29724
				tr2_NODE_63825_length_1461_cov_42.835694_g6423_i2.p1	1.13945	0.0177075	-1.40479	-2.62833	-1.60725	-2.99014
				g2704.t1	0.789509	0.0834819	1.84354	1.65079	/	/
transIDS11	MNTFVRSFNFKSICFNKFEKNRIIRFQNFYTNVPSVTTTSSLAERILTEQRENIHKCKDDYSKFRLAHNIVKKVLSDESICIGSSIVSERNQEIIEYNVNGGRLQRMKIFLNVCENLTPKHKLTDEYILRSWILGHLTQVLLSSLLMIDDALDKSDLRRNKVTWYRTVGSMEFCSHSLMLNSGIQVILKNLFSKQSYYTQCIEIFNEILWIAESCFALEAKTIDVLGENKKYCSWKMFDTLSVGLMATTGFQLPVIAAMCMAGVKYDHLMEDLAKIFAPLGCLTTAENDYYDVFGKSTGKVLYEDIKHGKLTWVLLTSLDNCNSDQKKILQECYGKDNPECIDAVVQVYRQLNLEERFLKYKTDISRHVTNLIKKYSR	378	P. citri	g9107.t1	/	/	/	/	/	/	amplified	MNTFVRSFNFKSICFNKFEKNRIIRFQNFYTNVPSVTTTSSLAERILTEQRENIHKCKDDYSKFRLAHNIVKKVLSDESICIGSSIVSERNQEIIEYNVNGGRLQRMKIFLNVCENLTPKHKLTDEYILRSWILGHLTQVLLSSLLMIDDALDKSDLRRNKVTWYRTVGSMEFCSHSLMLNSGIQVILKNLFSKQSYYTQCIEIFNEILWIAESCFALEAKTIDVLGENKKYCSWKMFDTLSVGLMATTGFQLPVIAAMCMAGVKYDHLMEDLAKIFAPLGCLTTAENDYYDVFGKSTGKVLYEDIKHGKLTWVLLTSLDNCNSDQKKILQECYGKDNPECIDAVVQVYRQLNLEERFLKYKTDISRHVTNLIKKYSR
				tr1_NODE_33846_length_1396_cov_16.739985_g18667_i1.p1	1.43819	0.0889006	-1.23664	-2.67785	/	/
				PB.11491.2|PCITRI_02357:34138-46334(-)|UnnamedSample_HQ_transcript/84616.p1	1.69286	0.0397863	-1.6118	-3.14416	-1.35193	3.53244
				PB.11491.1|PCITRI_02357:34138-46322(-)|UnnamedSample_HQ_transcript/84611.p1	1.93209	0.0375283	-2.05528	-3.67391	-1.53617	3.37018
				tr2_NODE_59745_length_1594_cov_74.156634_g4985_i4.p1	1.3897	0.0875975	-2.18141	-3.31241	-1.74966	1.99025
transIDS12	MNCSSALNIFRRSTRLSQRNFFTHPQYKHLMEPFSATYPHLKKLLVENVEGEGPKRVIGEMLDYIMDSGRFLRAAITLKVHEVMKLPHPEPEPKTMHTAHAMAWISELVQIPAIIEDDIADNSSLRRGKAPYHVGRSLVHCLVVSRWLTASPHLLLNDWMGEYPFFKSASKVLTECSLISSNLQLIESAVHESELINLLRSKNIPWEYYKHYSTYNSYYCTVLPFRLAAYAARRSELPFNDEIHDILKDIAQLLKLYNDGVALAIGGAAPPGKDLDEDIKEKKFTFTLTYLMNTATDEDKDFIVNNYGDVETTRKLMEKYKIAEGFELYRNDLSKSINTKIERVSNEHKLQDGLIAVHDTVNQFLSRKVSKIKVDF	376	P. citri	UnnamedSample_HQ_transcript/94712.p1	5.33281	0.000333812	6.25732	0.394103	4.94106	-0.643335	amplified	MNCSSALNIFRRSTRLSQRNFFTHPQYKHLMEPFSATYPHLKKLLVENVEGEGPKRVIGEMLDYIMDSGRFLRAAITLKVHEVMKLPHPEPEPKTMHTAHAMAWISELVQIPAIIEDDIADNSSLRRGKAPYHVGRSLVHCLVVSRWLTASPHLLLNDWMGEYPFFKSASKVLTECSLISSNLQLIESAVHESELINLLRSKNIPWEYYKHYSTYNSYYCTVLPFRLAAYAARRSELPFNDEIHDILKDIAQLLKLYNDGVALAIGGAAPPGKDLDEDIKEKKFTFTLTYLMNTATDEDKDFIVNNYGDVETTRKLMEKYKIAEGFEQYRNDLSKSINTKIERVSNEHKLQDGLIAVHDTVNQFLSRKVSKIKVDF
				UnnamedSample_HQ_transcript/90248.p1	5.38357	0.000298473	6.4039	0.495433	5.09997	-0.411143
				UnnamedSample_HQ_transcript/94920.p1	5.40768	0.000317488	6.17772	0.267306	4.93779	-0.51858
				tr1_NODE_14610_length_2702_cov_2372.002663_g2496_i6.p1	5.68953	0.000879807	7.09782	1.41139	/	/
				tr1_NODE_8838_length_3517_cov_1814.839431_g2496_i5.p1	5.56738	0.000879807	7.10079	1.53577	/	/
				tr2_NODE_33620_length_2793_cov_3130.163265_g11_i4389.p1	5.09133	0.000296746	6.59302	0.859491	5.10001	-0.627567		MNCSSALNIFRRSTRLSQRNFFTHPQYKHLMEPFSATYPHLKKLLVENVEGEGPKRVIGEMLDYIMDSGRFLRAAITLKVHEVMKLPHPEPEPKTMHTAHAMAWISELVQIPAIIEDDIADNSSLRRGKAPYHVGRSLVHCLVVSRWLTASPHLLLNDWMGEYPFFKSASKVLTECSLISSNLQLIESAVHESELINLLRSKNIPWEYYKHYSTYNSYYCTVLPFRLAAYAARRSELPFNDEIHDILKDIAQLLKLYNDGVALAIGGAAPPGKDLDEDIKEKKFTFTLTYLMNTATDEDKDFIVNNYGDVETTRKLMEKYKIAEGFELYRNDLSKSINTKIERVSNEHKLQDGLIAVHDTVNQFLSRKVSKIKVDF
				PB.12781.1|PCITRI_04220:3417-17592(+)|UnnamedSample_HQ_transcript/103942.p1	5.46705	0.00030869	5.74842	-0.186044	4.59396	-0.798577
				UnnamedSample_HQ_transcript/107298.p1	5.34652	0.000578265	5.60957	-0.27007	4.31607	-1.12287
				tr1_NODE_1076_length_7587_cov_254.461006_g456_i6.p4	-0.605658	0.0159773	4.68629	5.29189	/	/
				g14825.t1	5.82126	0.00132451	3.572	1.91116	/	/
				g14822.t1	5.78994	0.00132451	3.56688	1.93827	/	/
transIDS13	MNFSSALNIFKRSARLSRRNYFTHPQYKYLMEPFRATYPHMKKFLLERVEGEGPKQVIGEVLDYQLDLGRFLRAAIVLKVYEAMKLPHPEPNTIHTAHAMAWITELVQAPIVIEDDVVDNSLLRRGKPPYYVGKSQAHCMVVVRWLNESPHILLNDWLGKYPFFESASNVLTECILTSCNFQLLEKAILESELMNHVRNKNIPWEYYKHYCIYSSYYCSVLPFRLAAYAARRSELPFDDDIYDILKDIAHLLKIFNDGFVLAIDDASPPGKDLDEDIKDKKLTFTLTYLMNNATDEDKDIIVNNYGDVETMRKLMEKYKVAEGFKLYKSDLSKSIDKRIERVSNEHKLQDGLIALHDTLKAFPSRDAVNKKLDV	374	P. citri	g34429.t1	/	/	/	/	/	/	/	/
				tr2_NODE_42723_length_2290_cov_3.184293_g286_i24.p1	/	/	/	/	/	/
				tr1_NODE_57825_length_698_cov_2.956800_g37361_i1.p1	/	/	/	/	/	/
				tr2_NODE_1282_length_11177_cov_341.359004_g286_i2.p3	-1.21941	0.0101732	3.118	4.79032	4.04692	-0.828352
transIDS14	MTDLKAKFLEVYSVLKSDLLKDPDFEFTDDSRQWVEKMLDYNVPGGKLNRGLSVIDSLSLLNDGKELSPDEIFKASALGWCIEWLQAYFLVLDDIMDGSHTRRSQPCWYKLDKVGMIAINDGILLRNHITRILKKYFRPEPYYVDLLDLFNEVEFQTASGQMIDLITTLAGEKDLSKYSLSIHRRIVQYKTAYYSFYLPVACALLMAGENLDNHVDVKKILIDMGIYFQVQDDYLDCFADPEVLGKIGTDIQDFKCSWLVVKALELCNEEQKKILFENYGKDDAACIAKIKALYNDLKLEEVFLEYEKTSYENLTSSIAAHPSKAVQAVLLSFLGKIYKRQK	342	1 mismatch to XP_006344903.1 (FPPS) from Solanum tuberosum	tr2_NODE_76291_length_1111_cov_1.501883_g30183_i0.p1	/	/	/	/	/	/	/	/
transIDS15	MPAEAVKWFDDNLQYNTPGGKLNRGMSVVDTYAILKGGELSDAEYEKAAILGWCIELLQAYFLVADDMMDGSITRRGQPCWYRQPQVGNIAINDAFMLEAAIYHILKLHFKKESYYGDLLELFHDITFKTELGQLVDLITADEEHVDLSKFSLEKHHYIVVYKTAFYSFYLPVALAMYMAGLSDEKQHQNALDVLIPLGEYFQVQDDYLDAFGKPEQIGKIGTDIEDNKCSWCVCIALQLANQDQRKTLDDNYGRKNPEQASKIKELYAELAIEDKFKSYEKDAHDRIVDLIEKIDESSGMRKQVYYAFLYKVFGRTK	318	identical to TIB77480.1 from Wallemia mellicola	tr2_NODE_77397_length_1083_cov_4.387814_g30978_i0.p1	/	/	/	/	/	/	/	/
transIDS16	MNMESGKMESVFSNSGNREEDEKLLQPYFYILQVPGKLIRAKLARAFDYWLKIPADKLILVSEIVQMLHNASLLIDDIQDNSILRRGIPVAHSIYGVASTINAANYVMFIALEKVISLNHHEAINVYTEQLLELHRGQGMEIYWRDNFTCPSEDEYKTMTIRKTGGLFMLAIRLMQLFSDNKSNFKKLTELLGLYLQIRDDYCNLRSAEYTSNKSFCEDLTEGKFSFPIIHGIQSHPEDRQIFNILRQRTSDIEVKRYCVKLLEKFGSFQYTRNILLDIDKEVRAEVAKLGDNPLMISLIDELLSWDTMEENT	313	P. citri	tr1_NODE_22763_length_2022_cov_305.342740_g11979_i4.p1	-0.0106988	0.960625	3.76036	3.77505	/	/	amplified	MNMESGKMESVFSNSGNREEDEKLLQPYFYILQVPGKLIRAKLARAFDYWLKIPADKLILVSEIVQMLHNASLLIDDIQDNSILRRGIPVAHSIYGVASTINAANYVMFIALEKVISLNHHEAINVYTEQLLELHRGQGMEIYWRDNFTCPSEDEYKTMTIRKTGGLFMLAIRLMQLFSDNKSNFKKLTELLGLYLQIRDDYCNLRSAEYTSNKSFCEDLTEGKFSFPIIHGIQSHPEDRQIFNILRQRTSDIEVKRYCVKLLEKFGSFQYTRNILLDIDKEVRAEVAKLGDNPLMISLIDELLSWDTMEENT
				PB.1785.3|PCITRI_00077:5687-7875(+)|UnnamedSample_HQ_transcript/75477.p1	0.200885	0.229116	3.24035	3.12639	3.4023	3.14934
				tr1_NODE_24051_length_1932_cov_238.921463_g11979_i5.p1	0.0661938	0.743526	3.27555	3.21467	/	/
				tr1_NODE_24051_length_1932_cov_238.921463_g11979_i5.p2	0.0661938	0.743526	3.27555	3.21467	/	/
				g21682.t1	0.0458427	0.826716	3.05843	3.07445
				PB.1785.1|PCITRI_00077:5672-8337(+)|UnnamedSample_HQ_transcript/46940.p1	0.264757	0.112879	3.13723	2.95799	3.29423	3.04715
				PB.1785.4|PCITRI_00077:5747-7230(+)|UnnamedSample_HQ_transcript/108371.p1	0.18919	0.363186	2.28725	2.26812	2.59774	2.4047
				tr1_NODE_51464_length_817_cov_286.708333_g11979_i7.p1	-0.23633	0.335961	2.06212	2.30608	/	/
				tr2_NODE_40580_length_2393_cov_739.096416_g11771_i0.p1	0.0127501	0.953034	3.20998	3.17702	3.16848	2.68261
				tr2_NODE_75355_length_1133_cov_814.973247_g11771_i1.p1	0.193199	0.299597	1.94934	1.76121	1.95687	1.41142
transIDS17	MEDKEAAAATEVQSEYNPDINQDELIMQRHREIEKEIWESTSLVGEKEDLSSLEAEYLTDEVYQAKVKDLLRKYQYIRRTRPDGNCFYRAFAYAYFERLLNHQKEYESFKEIIVQSKLSLMSSGFSTVTLDDFHDTFMEVVNVLSKGASAQEQLFKLFNEQGYSDYVVVYLRLITSFQLQRDADFYQNFIEGDRTIAEFCRQEVEPMYKESDHIHIIALSSALDVGIRVRYMDRGQSTEAIAHDFPEGSHARVHLLYRPGHYDILYPVESD	271	P. citri	g35512.t1	-0.126426	0.183004	3.24551	3.32356			amplified	MEDKEAAAATEVQSEYNPDINQDELIMQRHREIEKEIWESTSLVGEKEDLSSLEAEYLTDEVYQAKVKDLLRKYQYIRRTRPDGNCFYRAFAYAYFERLLNHQKEYESFKEIIVQSKLSLMSSGFSTVTLDDFHDTFMEVVNVLSKGASAQEQLFKLFNEQGYSDYVVVYLRLITSFQLQRDADFYQNFIEGDRTIAEFCRQEVEPMYKESDHIHIIALSSALDVGIRVRYMDRGQSTEAIAHDFPEGSHARVHLLYRPGHYDILYPVESD
transIDS18	MIDDALDKSDLRRNKVTWCRKIGTMEFCSHSLMMNSGIQVILKNFFSQEPYYTQCIEIFNEILWTAESCFALESKCIDVLGVNKKYCSWKMFDTLGVGLMATTGFQLPVIAAMSMAGVKYDHLKQDLAKIFAPLGCLTTAENDYYDVFGKGTGKVLLYEDIKHGKLTWILLTSLDNCNSDQKKILQECYGKNNPECINAVVKVYEQLNLEERFLKYKADVSRHVTNLIKNIADDSLHAPLSSTLYQAENWYRDV	254	P. citri	tr2_NODE_21707_length_3746_cov_182.560454_g4985_i2.p1	-0.120665	0.897126	-4.26246	-4.008	-4.03549	3.2287	/	/
				g26044.t1	/	/	/	/	/	/
				tr2_NODE_20242_length_3904_cov_175.626978_g4985_i1.p1	-0.162265	0.858891	-4.24723	-3.95372	-4.03549	3.27929
				tr2_NODE_76745_length_1099_cov_69.906667_g4985_i5.p2	-1.06681	0.245965	-5.1561	-4.68669	-6.35713	1.79404
				tr2_NODE_19420_length_3997_cov_172.261145_g4985_i0.p1	-0.15644	0.86428	-4.12959	-3.86561	-3.97374	3.3188
				tr1_NODE_34787_length_1353_cov_3.570312_g19267_i1.p1	/	/	/	/	/	/
transIDS19	MAQIQNIYDALLQPYRDEIDDNHSKLSAYYISVILMNICVNCAILGKYNTGKLFSNHKAYDTYADSASSGSNVLVVAMVKLHLELETALFIYAVTIARKPTRSTKMVFYKIAVFGVLFLSSFSDMVIIKKKNFIFMKKKYNTFSSSGWIFLLYSLLKWTLTVVISFLLIVFELQWWLFVKRNAPRWYRRQAALAA	195	unknown	g35890.t1	/	/	/	/	/	/	/	/
transIDS20	MANHEDITTYCVLLMAIGCFERLNDFLSVCYPDVRERNEFKQRILRLHLLREDRVLKVDLFRNNKSLNEFINDAFQDAADLGVEFRNQFRSSPATERCLFECTGRGDFVIVMEFVDTFFPDEQVRMPMKIRLFEHFKEHLVAGSVSLRGSDDFKLDDFITWCFNNDENKIDSFKKQFYILFRMYVQVPKEK	191	unknown	g4554.t1	-4.87379	0.00418474	0.676694	1.77452	/	/	/	/
cisIDS1	MSSELPAPPTSSWINERPISWVHRVCFYFLRWGSIPKHVAIVMDGNRRYAKKKYVEKVEGHQRGFAKLSETLNWCLKLEVFEVTVYAFSIENFKRNKEEVDTLMDLAKTKFKGLIDEWRKLREHGVCIRIIGNMTLLPKDLCTLMLIAMLLTKDNKKGYLNIAFSYTGKDELANTSTSILQGLRKGDIKDIDVTEKFLDQCLYTYQSPHPEILIRTSGEIRLSDFLTWQGSNSYVHFDNVLWPEFSAWNFISAIFCYQHFANKAIKNLQNEPKYQSSPESKKFVDSVQKERMKILAELCNDNEHIDAEKFLSFTPEELYDYYKLYILVE	329	P. citri	PB.909.1|PCITRI_00031:358420-365205(+)|UnnamedSample_HQ_transcript/76487.p1	0.235689	0.402265	3.937	3.89611	4.35586	3.41657	amplified	MSSELPAPPTSSWINERPISWVHRVCFYFLRWGSIPKHVAIVMDGNRRYAKKKYVEKVEGHQRGFAKLSETLNWCLKLEVFEVTVYAFSIENFKRNKEEVDTLMDLAKTKFKGLIDEWRKLREHGVCIRIIGNMTLLPKDLCTLMLIAMLLTKDNKKGYLNIAFSYTGKDELANTSTSILQGLRKGDIKDIDVTEKFLDQCLYTYQSPHPEILIRTSGEIRLSDFLTWQGSNSYVHFDNVLWPEFSAWNFISAIFCYQHFANKAIKNLQNEPKYQSSPESKKFVDSVQKERMKILAELCNDNEHIDAEKFLSFTPEELYDYYKLYILVE
				PB.909.4|PCITRI_00031:358545-365424(+)|UnnamedSample_HQ_transcript/69277.p1	0.223097	0.412421	3.9964	3.94139	4.35835	3.41893
				tr1_NODE_13198_length_2860_cov_286.710441_g6871_i2.p1	-0.10613	0.632717	4.1884	4.29791	/	/
				tr1_NODE_13198_length_2860_cov_286.710441_g6871_i2.p3	-0.10613	0.632717	4.1884	4.29791	/	/
				tr2_NODE_27626_length_3206_cov_993.209376_g7416_i0.p1	0.0833395	0.793802	3.74193	3.81477	4.06325	2.91304
				tr2_NODE_39580_length_2444_cov_1361.113987_g7416_i1.p1	0.0735576	0.818423	3.88469	3.95706	4.18846	3.0233
				g1599.t1	0.103058	0.639114	3.2917	3.28561
cisIDS2	MWQAVFENLCAKIIKRDKVPRHVAFVADGARRFGKKYNIPVQENHEIGLFGVMWQVIDWCVLLGIREYSILMYSFGNYNRPKDEVQHWVVVLKIWLFKCIMNWKTLEEKGIKFNFYGKLELIPEEINALMGMLYLMTRNNTKCVVNMAMGYTGRHEMSKVAFELYQAIQAGIIEDDHLTEELFTESLFAIENRNVDLLIRTSGYKRISDFLSWQAAGAIQYYSDVLWPEFSTMDFLKAVLYYQMHRKPAKNRDRNFPEQTSNFLTKSKDEKRNYLLKYCFEMGFLPTKDLSEMYSIDNEQLYRCFKIKYNLI	312	P. citri	g40262.t1	/	/	/	/	/	/	/	/
				tr1_NODE_55202_length_744_cov_2.178838_g35063_i1.p1	/	/	/	/	/	/
				tr2_NODE_82374_length_973_cov_37.238095_g34652_i0.p1	1.89741	0.149931	-5.44122	-8.1267	-6.29021	0.875696
cisIDS3	MKQIFSIPKHVVFLVKEVPLFYGLEKYPTLDMCIENFEKILQFADWCMKLRIEEITVSMFSCIVFKFPNDEISKSMAAFRITLVNWLDREILISKGIRLNVISNTSELPDDISNLVRILQDITKSKAKLTLNILIGHLGETDLRNLDAIFQSSEWKSETDIFSKCIWPFSTEPQLILSNCIYKRLTDYLMWKTPSRCVFHFHQAWNTMKFYHFLGSLILFQFHRVNRSKL	230	P. citri	g20738.t1	/	/	/	/	/	/	/	/
				tr2_NODE_49021_length_2004_cov_38.974425_g15107_i0.p1	0.0948128	0.93763	-4.0446	-4.70228	-5.03006	1.78906
				tr1_NODE_77548_length_486_cov_2.331719_g56073_i1.p1	/	/	/	/	/	/
cisIDS4	MSWIAKNTLTWLQTLAIRILKTGKVPRHVAIIMDGNRRYANKAGVEKVEGHSRGFEKLAETLQWCLEFGIPEVTVYAFSIENFKRTEEEVDCLMDLARQKFQKLLDEREKLLEHGIRIRIIGNLTLVPQDVRKLMTEAMRITENNDKAFLNVAFSYTSRDEITNAVKDIVTNAKTSNVTADDIDESLISKCLYTHQSEDPDLLIRTSGEVRFSDFLMWQTSHTCVYFTKVLWPEFSAWDLIS	242	unknown Hymenoptera species	tr2_NODE_74390_length_1158_cov_3.443643_g28909_i0.p1	/	/	/	/	/	/	/	/
cisIDS5	MFSIGEFFLHVLTRILRSGRIPQHIAFVPDNNRTFAKKTNADLLSTYIKGQRVLSKLLKWCVILKTSCVTIYLLSTHNLKRNNYEKQCIFDAINIFLHKLLIQPMNCRIKIVGDVSVLPHELKELCTLLSSQTKDNNGILVNVALNYSGKEELIDVSCKIFQKFYQFELKLNDMDENLFSDLVHTRPFSDVDLMIRTTVGKRLSEFLLWQNASSFLHFIDICWPEITEWHLLRAVFYYQCHK	242	P. citri	tr1_NODE_13198_length_2860_cov_286.710441_g6871_i2.p2	-0.10613	0.632717	4.1884	4.29791	/	/	/	/
				tr2_NODE_21685_length_3748_cov_301.508786_g3637_i3.p1	0.192419	0.567164	0.923517	1.05521	1.50155	1.97929
cisIDS6	QQFTRLVLFIERFVCQYSRKENFGNYFLSKSNERLINVPKIPRHLAVLLGHEDLSITDIVKLIGWCIVAEIPYVSFYDHKGNLQRNQNSIVKKLHELEPSLTKRIEWPNGLHDCINGEIKVNGTRAKVANSDIKDIYRDKTRIYFLSNNDGKGKIVNLIKYLLRLGNSNGFHKEDITPEFINKKLSLSNGAPDPDLAIVCGKTMCNYGFLPWQSRITEFFMLPTHHDISSDIFVQLLMKFSECQQRYGK	249	unknown Hymenoptera species	tr2_NODE_82070_length_980_cov_3.041890_g34422_i0.p1	/	/	/	/	/	/	/	/
cisIDS7	MDGNRRFARLHNMQISKGHEGGFIGLRRVLEFCLRLNVRCVSIYAFSIENFSRSQDEVSSLMDLASTKLDEICQHGDLIEQHNVRISVLGAKQLLNDEVRSKLEMIEKRTAGNDGAILNICMPYTSRDEMSSAMQVSGSDKKVYQKNLMTANSPPLDILIRTSGVNRFSDYLMWQASHQNTFIQVVDAFWPDIGISELVPVLLNWQRLKWSNSLSN	216	identical to XP_006958953.1 from Wallemia mellicola	tr2_NODE_93888_length_777_cov_1.923077_g44111_i0.p1	/	/	/	/	/	/	/	/
cisIDS8	MSSKNQQQLIELPHSSPRHVAIIMDGNGRWATNRGQLRIFGHQAGFKSVRRAVSFAANHHFEALTLYAFSSENWKRPSKEVSALLELFMLALDSEVKSLHRHNVRLRIIGDTSCFGLRLQEGIRRSETLTCNNDGLTLNIAANYGGRWDIIQGVRQLATRVQEGRLRPDQIEEDTLCQVVCVNELAPVDLVIRTGGEHRISNFLLWQIAYAELFFTDVLWPDFDDSVFEMALTSFAQRERRFGGTAPNYS	250	identical to WP_013975714 from Candidatus Moranella endobia	tr1_NODE_8_length_47847_cov_105.734291_g6_i1.p22	-3.64486	0.00247782	6.70618	3.05958	/	/	amplified	MSSKNQQQLIELPHSSPRHVAIIMDGNGRWATNRGQLRIFGHQAGFKSVRRAVSFAANHHFEALTLYAFSSENWKRPSKEVSALLELFMLALDSEVKSLHRHNVRLRIIGDTSCFGLRLQEGIRRSETLTCNNDGLTLNIAANYGGRWDIIQGVRQLATRVQEGRLRPDQIEEDTLCQVVCVNELAPVDLVIRTGGEHRISNFLLWQIAYAELFFTDVLWPDFDDSVFEMALTSFAQRERRFGGTAPNYS
				tr2_NODE_2_length_104477_cov_162.082602_g1_i0.p44	1.74111	0.347541	6.96199	3.38832	2.77913	-2.91056
cisIDS9	MYAFVYPVSSAVVGFLCRFILNIVHILFFIYLQIKHSKFVLLKVLYNTKSLLTDQMKQEEMENDFISKSIKQFSKLPKHLVFAIGEEKVSYNDLAQLIAWCLPTGVPVISFYDHKDELNADMLFDVFVKTHGDLTPSIKWGVSFNREFEYGTYGEMPCLQVNILTSKYSRRLLIDSIKELSHIQDIRLDDRASAEAALDDIMLSKFSYCANPDLLVISGDCYTTFGLSPWHMGFTEFSLVPSYKLLTVNDFVGVLATYARCDQKFGR	267	P. citri	g23740.t1	-0.07	0.62847	3.21847	3.27629	/	/	amplified	MYAFVYPVSSAVVGFLCRFILNIVHILFFIYLQIKHSKFVLLKVLYNTKSLLTDQMKQEEMENDFISKSIKQFSKLPKHLVFAIGEEKVSYNDLAQLIAWCLPTGVPVISFYDHKDELNADMLFDVFVKTHGDLTPSIKWGVSFNREFEYGTYGEMPCLQVNILTSKYSRRLLIDSIKELSHIQDIRLDDRASAEAALDDIMLSKFSYCANPDLLVISGDCYTTFGLSPWHMGFTEFSLVPSYKLLTVNDFVGVLATYARCDQKFGR
				tr2_NODE_55801_length_1730_cov_3627.367043_g5910_i4.p1	0.3869	0.0432795	4.6684	4.37277	4.87821	3.46365
				tr2_NODE_75660_length_1126_cov_1250.876509_g5910_i6.p1	0.180203	0.679512	1.63052	1.92058	2.49797	1.98313
				tr2_NODE_24990_length_3425_cov_1019.779028_g5910_i2.p1	0.112411	0.654444	3.9098	3.98117	4.30337	3.78084
cisIDS10	MQLVAILKKTLLLALLIFLHVLHLSVQLFKSLKAALRLRKSYNVQAPRTLAVVLILNEYKGLWKRDKQLQWLIDSAKNATRWCENHGVQQLTIYEHTGTLKKYYNDVDVEDTSTDTPPLSPPPTPTLTPQSLGSIKKSTVSVRLLSGDEATERFFKVAADVQKEEFSSHTQRIAFTDSLMKRWYKHDDPELIVVHHLQPSFISKCLQVKGFPPWQLRVGEIYHEKYRLPFSRGALSEDVLTRALYSYGKVEQRLGK	256	identical to TIB70413.1 from Wallemia mellicola	tr2_NODE_53437_length_1823_cov_4.516911_g17078_i0_7.p2	/	/	/	/	/	/	/	/
